# The complete genome sequence of the crayfish pathogen Candidatus *Paracoxiella cheracis* n.g. n.sp. provides insight into pathogenesis and the phylogeny of the Coxiellaceae family

**DOI:** 10.1101/2024.12.02.626477

**Authors:** Danielle J. Ingle, Calum J. Walsh, Genevieve R. Samuel, Ryan R. Wick, Nadav Davidovich, Eleonora Fiocchi, Louise M. Judd, Jennifer Elliman, Leigh Owens, Timothy P. Stinear, Andrea Basso, Tobia Pretto, Hayley J. Newton

## Abstract

The Coxiellaceae bacterial family, within the order Legionellales, is defined by a collection of poorly characterized obligate intracellular bacteria. The zoonotic pathogen and causative agent of human Q fever, *Coxiella burnetii*, represents the best characterized member of this family. Coxiellaceae establish replicative niches within diverse host cells and rely on their host for survival, making them challenging to isolate and cultivate within a laboratory setting. Here we describe a new genus within the Coxiellaceae family that has been previously shown to infect economically significant freshwater crayfish. Using culture-independent long-read metagenomics, we reconstructed the complete genome of this novel organism and demonstrate that the previously referred to as Candidatus *Coxiella cheraxi* represents a novel genus within this family, herein denoted Candidatus *Paracoxiella cheracis*. Interestingly, we demonstrate that Candidatus *P. cheracis* encodes for a complete, putatively functional Dot/Icm type 4 secretion system that likely mediates the intracellular success of this pathogen. In silico analysis defined a unique repertoire of Dot/Icm effector proteins and highlighted homologues of several important *C. burnetii* effectors including a homologue of CpeB that was demonstrated to be a Dot/Icm substrate in *C. burnetii*.

**IMPORTANCE:** Using long-read sequencing technology we have uncovered the full genome sequence of Candidatus *Paracoxiella* cheracis, a pathogen of economic importance in aquaculture. Analysis of this sequence has revealed new insight into this novel member of the Coxiellaceae family, demonstrating that it represents a new genus within this poorly characterized family of intracellular organisms. Importantly, the genome sequence reveals invaluable information that will support diagnostics and potentially both preventative and treatment strategies within crayfish breeding facilities. Candidatus *P. cheracis* also represents a new member of Dot/Icm pathogens that rely on this system to establish an intracellular niche. Candidatus *P. cheracis* possesses a unique cohort of putative Dot/Icm substrates that constitute a collection of new eukaryotic cell biology manipulating effector proteins.
