## Supplementary File 3 for "The complete genome sequence of the crayfish pathogen Candidatus *Paracoxiella cheracis* n.g. n.sp. provides insight into pathogenesis and the phylogeny of the Coxiellaceae family"

### Sheet: Predicted Dot Icm effectors
ORF designator	T4SEpp probability	Bastion4	Size	Similarity to known effector	BLASTp closest alignment (% coverage, % identity)
PBJCNB_00005		Yes	52.3 kDa	-	DnaA, chromosomal replication initiator protein Candidatus Coxiella mudrowiae (100, 81)
PBJCNB_00020		Yes	91.4 kDa	-	GyrB, DNA topoisomerase subunit B Coxiella burnetii (99, 81)					Derivatives of the same transposase
PBJCNB_00030		Yes	40.8 kDa	-	Transposase, Solemya velum gill symbiont (90, 52)					No significant similarity found
PBJCNB_00045		Yes	58.7 kDa	-	Transposase, Solemya velum gill symbiont (100, 52)					Predicted using both approaches
PBJCNB_00125		Yes	58.8 kDa	-	Transposase, Solemya velum gill symbiont (100, 52)
PBJCNB_00220		Yes	58.7 kDa	-	Transposase, Solemya velum gill symbiont (100, 52)
PBJCNB_00280		Yes	96.2 kDa	CBUD_0487	CBUD_0487 family Dot/Icm T4SS effector Coxiella burnetii (22, 26)
PBJCNB_00290	0.9	Yes	56.3 kDa	-	No significant similarity found
PBJCNB_00305		Yes	78.7 kDa	-	M3 family metallopeptidase Candidatus Coxiella mudrowiae (98, 67)
PBJCNB_00320	0.58	No	19.5 kDa	-	Hypothetical protein Coxiella-like endosymbiont (88, 51)
PBJCNB_00390		Yes	17.8 kDa	-	PilQ, type 4a pilus biogenesis protein Microbulbifer sp (51, 21)
PBJCNB_00465	0.8	Yes	48.5 kDa	-	No significant similarity found
PBJCNB_00515		Yes	46.8 kDa	-	GshA, glutamate-cysteine ligase Coxiella burnetii (98, 74)
PBJCNB_00615		Yes	59.3 kDa	-	Cryptochrome/photolyase family protein Legionellales bacterium (99, 64)
PBJCNB_00630		Yes	15.3 kDa	-	No significant similarity found
PBJCNB_00755		Yes	71.7 kDa	-	No significant similarity found
PBJCNB_00760	0.85	Yes	36.8 kDa	-	No significant similarity found
PBJCNB_00835		Yes	58.7 kDa	-	Transposase, Solemya velum gill symbiont (100, 52)
PBJCNB_00840	0.74	No	12.7 kDa	-	Class 1 SAM-dependent methyltransferase Legionella nagasakiensis (95, 41)
PBJCNB_00875		Yes	34.7 kDa	-	Fic family protein Coxiellaceae bacterium (99, 71)
PBJCNB_00905		Yes	58.7 kDa	-	Transposase, Solemya velum gill symbiont (100, 52)
PBJCNB_00920		Yes	58.7 kDa	-	Transposase, Solemya velum gill symbiont (100, 52)
PBJCNB_00925		Yes	25.1 kDa	-	Transposase, Solemya velum gill symbiont (100, 54)
PBJCNB_00990	0.99	Yes	31.4 kDa	-	No significant similarity found
PBJCNB_01005	0.92	Yes	61.1 kDa	CBU_1863, CvpE	Dot/Icm effector CBU_1863 Coxiella burnetii (81, 39)
PBJCNB_01030		Yes	58.8 kDa	-	Transposase, Solemya velum gill symbiont (100, 52)
PBJCNB_01065	0.54	Yes	21.8 kDa	-	Hypothetical protein Gammaproteobacteria (91 55)
PBJCNB_01070		Yes	48.2 kDa	-	Hypothetical protein Gammaproteobacteria (96, 40)
PBJCNB_01120		Yes	58.8 kDa	-	Transposase, Solemya velum gill symbiont (100, 52)
PBJCNB_01135		Yes	24.0 kDa	-	Pseudoaminic acid biosynthesis-associated methylase Candidatus Auribacterota bacterium (99, 61)
PBJCNB_01140		Yes	61.8 kDa	-	Hypothetical protein Coxiellaceae bacterium (59, 40)
PBJCNB_01170		Yes	35.8 kDa	-	Type I pantothenate kinase Coxiella-like endosymbiont (99, 73)
PBJCNB_01505		Yes	52.5 kDa	-	Hypothetical protein Candidatus Coxiella mudrowiae (97, 65)
PBJCNB_01565	0.52	No	9.9 kDa	-	Hypothetical protein Deltaprotebacteria bacterium (63, 41)
PBJCNB_01650	0.85	No	52.5 kDa	-	Phosphomannomutase/phosphoglucomutase Coxiella-like endosymbiont (98, 70)
PBJCNB_01735		Yes	58.7 kDa	-	Transposase, Solemya velum gill symbiont (100, 52)
PBJCNB_01760		Yes	71.5 kDa	-	HtpG molecular chaperone Coxiella burnetii (99, 76)
PBJCNB_01785		Yes	37.5 kDa	-	IS5 famil transposase Gammaproteobacteria bacterium (100, 64)
PBJCNB_01790		Yes	29.9 kDa	CBUA_0013, CpeB	CpeB, Dot/Icm effector Coxiella burnetii (90, 29)
PBJCNB_01795	0.96	Yes	15.7 kDa	-	No significant similarity found
PBJCNB_01860		Yes	37.7 kDa	-	IS5 famil transposase Gammaproteobacteria bacterium (100, 66)
PBJCNB_01880		Yes	100.7 kDa	-	Aminopeptidase N Coxiella burnetii (100, 69)
PBJCNB_01885		Yes	37.5 kDa	-	IS5 famil transposase Gammaproteobacteria bacterium (100, 64)
PBJCNB_01925	0.56	Yes	55.5 kDa	-	Hypothetical protein Shewanella sp. (60, 26)
PBJCNB_01930		Yes	122 kDa	-	Hypothetical protein Gammaproteobacteria bacterium (90, 37)
PBJCNB_01950		Yes	37.5 kDa	-	IS5 family transposase Gammaproteobacteria bacterium (100, 64)
PBJCNB_01960	0.8	Yes	11.8 kDa	-	Antibiotic biosynthesis monooxygenase Simkania sp. (83, 49)
PBJCNB_01965		Yes	5.0 kDa	-	Transposase family protein Waddliaceae bacterium (61,59)
PBJCNB_01985		Yes	37.5 kDa	-	IS5 famil transposase Gammaproteobacteria bacterium (100, 64)
PBJCNB_02020		Yes	58.7 kDa	-	Transposase, Solemya velum gill symbiont (100, 52)
PBJCNB_02050		Yes	58.7 kDa	-	Transposase, Solemya velum gill symbiont (100, 52)
PBJCNB_02085		Yes	21.2 kDa	-	No significant similarity found
PBJCNB_02090		Yes	34.4 kDa	-	IS6 family transposase Coxiellaceae bacterium (90, 56)
PBJCNB_02105	0.82	No	29.8 kDa	-	Tetratricopeptide repeat protein Coxiellaceae bacterium (59, 40)
PBJCNB_02115		Yes	58.7 kDa	-	Transposase, Solemya velum gill symbiont (100, 52)
PBJCNB_02120	0.61	No	14.4 kDa	-	Site-specific integrase Coxiella burnetii (57, 53)
PBJCNB_02125	0.5	Yes	25.1 kDa	-	No significant similarity found
PBJCNB_02160	0.56	Yes	97.8 kDa	-	Hypothetical protein Legionellaceae bacterium (51, 37)
PBJCNB_02175		Yes	37.6 kDa	-	IS5 family transposase Gammaproteobacteria bacterium (100, 65)
PBJCNB_02205		Yes	30.8 kDa	-	Lux C-terminal-related transcriptional regulator Vibrio marisflavi (97, 52)
PBJCNB_02215		Yes	35.4 kDa	-	Hypothetical protein Legionellales bacterium (89, 87)
PBJCNB_02220		Yes	58.8 kDa	-	Transposase, Solemya velum gill symbiont (100, 52)
PBJCNB_02305		Yes	44 kDa	Dot/Icm apparatus	IcmX Coxiella burnetii (85, 56)
PBJCNB_02370		Yes	26.8 kDa	Dot/Icm apparatus	IcmQ Coxiella burnetii ( 92, 54)
PBJCNB_02410		Yes	27.2 kDa	Dot/Icm apparatus	IcmG/DotF Coxiella burnetii (100, 52)
PBJCNB_02490		Yes	58.8 kDa	-	Transposase, Solemya velum gill symbiont (100, 52)
PBJCNB_02500		Yes	28.9 kDa	-	No significant similarity found
PBJCNB_02505	0.58	No	10.1 kDa	-	No significant similarity found
PBJCNB_02550		Yes	58.7 kDa	-	Transposase, Solemya velum gill symbiont (100, 52)
PBJCNB_02595		Yes	42.9 kDa	-	IS6 family transposase Coxiella sp (60, 70)
PBJCNB_02620	0.87	Yes	65.2 kDa	-	NAD(P)-binding domain-containing protein Gammaproteobacteria bacterium (66, 36)
PBJCNB_02630		Yes	58.7 kDa	-	Transposase, Solemya velum gill symbiont (100, 52)
PBJCNB_02645		Yes	53.6 kDa	-	GatB Asp-tRNA/Glu-tRNA amidotransferase subunit Coxiella burnetii (99, 78)
PBJCNB_02700		Yes	68.8 kDa	-	Hypothetical protein Coxiella sp. (100, 41)
PBJCNB_02705		Yes	58.7 kDa	-	Transposase, Solemya velum gill symbiont (100, 52)
PBJCNB_02725	0.96	Yes	48.1 kDa	-	No significant similarity found
PBJCNB_02750	0.7	No	12.0 kDa	-	No significant similarity found
PBJCNB_02980		Yes	58.7 kDa	-	Transposase, Solemya velum gill symbiont (100, 52)
PBJCNB_03045	0.99	Yes	85.5 kDa	-	No significant similarity found
PBJCNB_03055		Yes	58.7 kDa	-	Transposase, Solemya velum gill symbiont (100, 52)
PBJCNB_03090		Yes	142.4 kDa	-	Phosphoribosylformylglycinamidine synthase Coxiella burnetii (99, 65)
PBJCNB_03185		Yes	16.0 kDa	-	YbaB/EbdC family nucleoid-associated protein Coxiella burnetii (89, 71)
PBJCNB_03210		Yes	58.8 kDa	-	Transposase, Solemya velum gill symbiont (100, 52)
PBJCNB_03270	0.56	No	17.8 kDa	-	DUF669 domain-containing protein Legionella micdadei (96, 34)
PBJCNB_03280		Yes	34.7 kDa	-	Hypothetical protein Alphaproteobacteria bacterium (97, 40)
PBJCNB_03295		Yes	18.2 kDa	-	No significant similarity found
PBJCNB_03300		Yes	6.0 kDa	-	No significant similarity found
PBJCNB_03310		Yes	58.8 kDa	-	Transposase, Solemya velum gill symbiont (100, 52)
PBJCNB_03325		Yes	27.0 kDa	-	Hypothetical protein Coxiella sp. (63, 44)
PBJCNB_03330	0.54	Yes	29.9 kDa	-	Hypothetical protein Endozoicomonas gorgoniicola (36, 53)
PBJCNB_03350	0.94	No	11.3 kDa	-	No significant similarity found
PBJCNB_03365		Yes	27.3 kDa	-	DUF4145 domain-containing protein Brucella anthropi (89, 29)
PBJCNB_03375	0.59	No	18.3 kDa	-	No significant similarity found
PBJCNB_03380		Yes	58.7 kDa	-	Transposase, Solemya velum gill symbiont (100, 52)
PBJCNB_03430	0.86	No	16.2 kDa	-	No significant similarity found
PBJCNB_03455		Yes	23.6 kDa	-	Hypothetical protein Anaeramoeba ignava (70, 34)
PBJCNB_03460	0.89	Yes	21.5 kDa	-	Cyclin family protein Cryptosporidium parvum (65,34)
PBJCNB_03690		Yes	23.6 kDa	-	Nucleoside 2-deoxyriboseyltransferase Desulfatiglandales bacterium (98, 34)
PBJCNB_03705		Yes	47.8 kDa	-	Murein L,D-transpeptidase catalytic domain family protein Coxiella burnetii (94, 53)
PBJCNB_03740	0.51	No	13.9 kDa	-	No significant similarity found
PBJCNB_03750		Yes	15.9 kDa	-	CHRD domain-containing protein Coxiellaceae bacterium (87, 46)
PBJCNB_03755		Yes	58.7 kDa	-	Transposase, Solemya velum gill symbiont (100, 52)
PBJCNB_03790		Yes	33.9 kDa	-	FimV/HubP family polar landmark protein Coxiella burnetii (97, 38)
PBJCNB_03900		Yes	49.8 kDa	-	Flavohemoglobin expresion-modulating QEGLA motif protein Coxiella burnetii (98, 68)
PBJCNB_03915		Yes	98.6 kDa	-	MutS DNA mismatch repair protein Coxiella burnetii (97, 72)
PBJCNB_03950		Yes	18.1 kDa	-	No significant similarity found
PBJCNB_03970		Yes	44.8 kDa	-	Hypothetical protein Thermoplasmata archaeon (93, 52)
PBJCNB_03980		Yes	27.0 kDa	-	Hypothetical protein Coxiella sp. (63, 44)
PBJCNB_03985		Yes	38.6 kDa	-	Hypothetical protein Thiocystis violacea (86, 32)
PBJCNB_04005	0.95	No	14.1 kDa	-	Helix-turn-helix transcriptional regulator Pseudomadota bacterium (51, 40)
PBJCNB_04025	0.63	No	18.3 kDa	-	No significant similarity found
PBJCNB_04045		Yes	58.7 kDa	-	Transposase, Solemya velum gill symbiont (100, 52)
PBJCNB_04080		Yes	17.4 kDa	-	DUF669 domain-containing protein Legionella micdadei (96, 39)
PBJCNB_04090		Yes	34.6 kDa	-	Hypothetical protein Alphaproteobacteria bacterium (97, 40)
PBJCNB_04105		Yes	17.7 kDa	-	No significant similarity found
PBJCNB_04125		Yes	58.7 kDa	-	Transposase, Solemya velum gill symbiont (100, 52)
PBJCNB_04260	0.54	Yes	39.0 kDa	-	No significant similarity found
PBJCNB_04280		Yes	81.6 kDa	-	GTP diphosphokinase Coxiella burnetii (99, 59)
PBJCNB_04370	0.74	Yes	40.1 kDa	-	Helix-turn-helix transcriptional regulator Thiotrichales bacterium (65, 32)
PBJCNB_04420	0.92	Yes	47.6 kDa	-	Helicase/relaxase domain-containing protein Coxiella burnetii (98, 55)
PBJCNB_04445		Yes	29.9 kDa	-	Transposase, Solemya velum gill symbiont (86, 55)
PBJCNB_04450		Yes	35.3 kDa	-	Transposase, Solemya velum gill symbiont (92, 51)
PBJCNB_04470	0.92	Yes	16.2 kDa	-	No significant similarity found
PBJCNB_04575		Yes	55.1 kDa	-	Transposase, Solemya velum gill symbiont (92, 54)
PBJCNB_04670	0.73	No	10.1 kDa	-	Type III polyketide synthase Psychrobacter sp. (78, 41)
PBJCNB_04715		Yes	60.9 kDa	-	Tetratricopeptide repeat family protein Coxiella burnetii (99, 56)
PBJCNB_04795	0.66	No	21.1 kDa	-	M15 metallopeptidase, Chloroflexota bacterium (84, 39)
PBJCNB_04865	0.59	No	14.5 kDa	-	Transposase, Solemya velum gill symbiont (80, 52)
PBJCNB_04870		Yes	52.1 kDa	-	Transposase, Solemya velum gill symbiont (92, 52)
PBJCNB_04910	0.76	No	12.2 kDa	-	No significant similarity found
PBJCNB_04980	0.74	Yes	24.6 kDa	-	No significant similarity found
PBJCNB_04985		Yes	51.1 kDa	-	Transposase, Solemya velum gill symbiont (98, 52)
PBJCNB_04995		Yes	48.5 kDa	-	Transposase, Solemya velum gill symbiont (5, 53)
PBJCNB_05025		Yes	58.1 kDa	-	Hypothetical protein Gammaproteobacteria bacterium (98, 41)
PBJCNB_05035		Yes	15.1 kDa	-	Phosphotransferase Terriglobales bacterium (69, 37)
PBJCNB_05050		Yes	51.3 kDa	-	Tn3 family transposase Gammaproteobacteria bacterium (97, 62)
PBJCNB_05055		Yes	61.8 kDa	-	Tn3 family transposase Gammaproteobacteria bacterium (91, 64)
PBJCNB_05065		Yes	46.0 kDa	-	PDDEXK nuclease domain-containing protein Smithellaceae bacterium (93, 53)
PBJCNB_05080		Yes	50.8 kDa	-	Site-specific integrase Gmmaproteobacteria bacterium (97, 74)
PBJCNB_05090		Yes	20.2 kDa	-	Hypothetical protein Pseudomonadota bacterium (86, 43)
PBJCNB_05100		Yes	58.7 kDa	-	Transposase, Solemya velum gill symbiont (100, 52)
PBJCNB_05220	0.09	Yes	52.6 kDa	CBU_0937, CoxDFB1	CBU_0937 Dot/Icm effector Coxiella burnetii (100, 57)
PBJCNB_05250		Yes	58.8 kDa	-	Transposase, Solemya velum gill symbiont (100, 53)
PBJCNB_05350		Yes	33.1 kDa	-	5'-nucleotidase Coxiella burnetii (99, 78)
PBJCNB_05360		Yes	100.5 kDa	-	PDDEXK nuclease family protein Coxiella burnetii (99, 44)
PBJCNB_05375		Yes	185.1 kDa	-	NAD-glutamate dehydrogenase Coxiella burnetii (99, 71)
PBJCNB_05400	0.98	Yes	53.7 kDa	-	Hypothetical protein Legionella busanensis (59, 27)
PBJCNB_05510	0.94	No	23.5 kDa	CBU_1079	CBU_1079 family Dot/Icm effector Coxiella burnetii (97, 77)
PBJCNB_05540	0.97	Yes	70.1 kDa	-	No significant similarity found
PBJCNB_05580	0.66	No	11.6 kDa	-	Hypothetical protein Coxiella burnetii (96, 79)
PBJCNB_05610		Yes	49.2 kDa	-	Transposase, Solemya velum gill symbiont (98, 52)
PBJCNB_05680	0.6	No	19.6 kDa	-	No significant similarity found
PBJCNB_05695	0.83	Yes	26.6 kDa	-	No significant similarity found
PBJCNB_05835		Yes	47.8 kDa	-	Murein L,D-transpeptidase catalytic domain family protein Coxiella burnetii (94, 53)
PBJCNB_05855		Yes	58.7 kDa	-	Transposase, Solemya velum gill symbiont (100, 52)
PBJCNB_05880		Yes	33.3 kDa	-	Transposase Thermosulfurimonas dismutans (88, 60)
PBJCNB_05930	0.82	No	17.3 kDa	-	No significant similarity found
PBJCNB_05990		Yes	40.9 kDa	-	Glutathione S-transferase family protein Mariprofundaceae bacterium (92, 64)
PBJCNB_06000		Yes	42.7 kDa	-	SGNH/GDSL hydrolase family protein Alphaproteobateria bacterium (94, 30)
PBJCNB_06030	0.95	No	11.3 kDa	-	Hypothetical protein Coxiella burnetii (82, 64)
PBJCNB_06175		Yes	58.7 kDa	-	Transposase, Solemya velum gill symbiont (100, 52)
PBJCNB_06210		Yes	33.3 kDa	-	Transposase Thermosulfurimonas dismutans (88, 60)
PBJCNB_06215		Yes	58.7 kDa	-	Transposase, Solemya velum gill symbiont (100, 52)
PBJCNB_06225		Yes	19.3 kDa	-	No significant similarity found
PBJCNB_06240		Yes	19.7 kDa	-	Transposase, Solemya velum gill symbiont (100, 54)
PBJCNB_06270		Yes	58.7 kDa	-	Transposase, Solemya velum gill symbiont (100, 52)
PBJCNB_06330	0.8	No	15.1 kDa	-	No significant similarity found
PBJCNB_06350		Yes	58.7 kDa	-	Transposase, Solemya velum gill symbiont (100, 52)
PBJCNB_06385	0.95	Yes	31.5 kDa	-	Hypothetical protein Coxiella burnetii (93, 46)
PBJCNB_06410	0.48	No	19.7 kDa	-	Peptide deformylase 1 Candidatus Coxiella mudrowiae (97, 81)
PBJCNB_06485		Yes	31.3 kDa	-	LuxR family transcriptional regulator Legionella pneumophila (53, 35)
PBJCNB_06490		Yes	31.7 kDa	-	Helix-turn-helix domain-containing protein Legionella cardiaca (86, 29)
PBJCNB_06500		Yes	40.4 kDa	-	Alkyl sulfatase Legionella septentrionalis (90, 69)
PBJCNB_06540		Yes	32.3 kDa	-	Phosphatidylserine decarboxylase Dongshaea marina (79, 39)
PBJCNB_06545		Yes	58.7 kDa	-	Transposase, Solemya velum gill symbiont (100, 52)
PBJCNB_06565		Yes	48.1 kDa	-	Hypothetical protein Piscirickettsiaceae bacterium (48, 30)
PBJCNB_06610	0.74	Yes	20.8 kDa	-	No significant similarity found
PBJCNB_06655	0.98	Yes	39.2 kDa	-	Hypothetical protein Thiotrichales bacterium (60, 35)
PBJCNB_06670		Yes	19.4 kDa	-	No significant similarity found
PBJCNB_06675		Yes	19.6 kDa	-	No significant similarity found
PBJCNB_06710	0.59	Yes	66.1 kDa	-	Hypothetical protein Candidatus Parcubacteria bacterium (31, 28)
PBJCNB_06720		Yes	58.7 kDa	-	Transposase, Solemya velum gill symbiont (100, 52)
PBJCNB_06735	0.37	No	21.8 kDa	-	BamC, outer membrane assembly factor Coxiella burnetii (99, 50)
PBJCNB_06765	0.63	No	10.3 kDa	-	No significant similarity found
PBJCNB_06775		Yes	58.7 kDa	-	Transposase, Solemya velum gill symbiont (100, 52)
PBJCNB_06920	0.92	Yes	56.1 kDa	-	Transposase, Solemya velum gill symbiont (100, 53)
PBJCNB_06975		Yes	30.2 kDa	-	No significant similarity found
PBJCNB_07025	0.63	No	11.8 kDa	-	Hypothetical protein Gammaproteobacteria bacterium (95, 62)
PBJCNB_07060		Yes	58.7 kDa	-	Transposase, Solemya velum gill symbiont (100, 52)
PBJCNB_07070		Yes	32.9 kDa	-	LuxR C-terminal-related transcriptional regulator Criblamydia sequanensis (95, 29)
PBJCNB_07075		Yes	32.3 kDa	-	LuxR C-terminal-related transcriptional regulator Parachlamydia sp. (93, 27)
PBJCNB_07280		Yes	55.7 kDa	-	Transposase, Solemya velum gill symbiont (100, 52)
PBJCNB_07295		Yes	38.0 kDa	-	SagB/ThcOx family dehydrogenase Legionellales bacterium (99, 60)
PBJCNB_07300	0.71	Yes	50.1 kDa	-	Hypothetical protein Legionellales bacterium (99, 58)
PBJCNB_07320		Yes	58.7 kDa	-	Transposase, Solemya velum gill symbiont (100, 52)
PBJCNB_07395		Yes	41.1 kDa	-	Histidine decarboxylase Gammaproteobacteria bacterium (95, 51)
PBJCNB_07400		Yes	58.8 kDa	-	Transposase, Solemya velum gill symbiont (100, 52)
PBJCNB_07420		Yes	13.9 kDa	-	No significant similarity found
PBJCNB_07460		Yes	58.7 kDa	-	Transposase, Solemya velum gill symbiont (100, 52)
PBJCNB_07470		Yes	79.3 kDa	-	Hypothetical protein Halobacteriovoraceae bacterium (55, 25)
PBJCNB_07475		Yes	49.6 kDa	-	Hypothetical protein Thermoplasmata archaeon (83, 25)
PBJCNB_07500	0.55	No	10.2 kDa	-	No significant similarity found
PBJCNB_07505		Yes	52.6 kDa	-	No significant similarity found
PBJCNB_07535		Yes	84.6 kDa	-	Hypothetical protein Flavobacteriales bacterium (65, 30)
PBJCNB_07555		Yes	19.4 kDa	-	No significant similarity found
PBJCNB_07580		Yes	35.7 kDa	-	Transposase, Solemya velum gill symbiont (96, 52)
PBJCNB_07585		Yes	37.5 kDa	-	IS5 family transposase Gammaproteobacteria bacterium (100, 64)
PBJCNB_07600	0.96	No	13.8 kDa	-	No significant similarity found
PBJCNB_07605	0.92	Yes	31.6 kDa	-	No significant similarity found
PBJCNB_07625		Yes	58.7 kDa	-	Transposase, Solemya velum gill symbiont (100, 52)
PBJCNB_07665		Yes	58.7 kDa	-	Transposase, Solemya velum gill symbiont (100, 52)
PBJCNB_07725		Yes	42.4 kDa	-	Glycosyltransferase Alphaproteobacteria bacterium (97, 51)
PBJCNB_07765		Yes	51.9 kDa	-	Adenylosuccinate lyase Coxiella burnetii (99, 65)
PBJCNB_07770		Yes	33.3 kDa	-	Hypothetical protein Coxiella sp. (96, 67)
PBJCNB_07775		Yes	63.4 kDa	-	NAD-dependent malic enzyme Coxiella burnetii (99, 71)
PBJCNB_07800		Yes	58.7 kDa	-	Transposase, Solemya velum gill symbiont (100, 52)
PBJCNB_07810		Yes	58.7 kDa	-	Transposase, Solemya velum gill symbiont (100, 52)
PBJCNB_07880	0.88	No	23.2 kDa	-	Hypothetical protein Coxiella endosymbiont of Ornithodoros maritimus (35, 45)
PBJCNB_07945	0.87	No	11.2 kDa	-	Transposase Pirellulales bacterium (82, 59)
PBJCNB_07950		Yes	26.8 kDa	-	Transposase, Solemya velum gill symbiont (86, 51)
PBJCNB_07955		Yes	58.7 kDa	-	Transposase, Solemya velum gill symbiont (100, 52)
PBJCNB_08055		Yes	37.5 kDa	-	IS5 family transposase Gammaproteobacteria bacterium (100, 64)
PBJCNB_08070		Yes	26.2 kDa	-	Hypothetical protein Gammaproteobacteria bacterium (74, 42)
PBJCNB_08085	0.72	No	26.8 kDa	-	Hypothetical protein Legionella waltersii (44, 47)
PBJCNB_08090	0.65	No	21.0 kDa	-	Hypothetical protein Legionella waltersii (80,49)
PBJCNB_08095		Yes	19.7 kDa	-	Transposase, Solemya velum gill symbiont (100, 55)
PBJCNB_08110	0.66	Yes	57.5 kDa	-	SGNH/GDSL hydrolase family protein Legionella oakridgensis (98, 39)
PBJCNB_08125		Yes	18.6 kDa	-	IS5 family transposase Gammaproteobacteria bacterium (100, 64)
PBJCNB_08155		Yes	58.8 kDa	-	Transposase, Solemya velum gill symbiont (100, 53)
PBJCNB_08170	0.91	Yes	21.5 kDa	-	No significant similarity found
PBJCNB_08210	0.88	Yes	26.9 kDa	-	Hypothetical protein Legionella steelei (80, 25)
PBJCNB_08250	0.86	Yes	51.2 kDa	-	Ankyrin repeat domain-containing protein Gammaproteobacteria bacterium (29, 37)
PBJCNB_08285		Yes	43.1 kDa	-	Transposase, Solemya velum gill symbiont (95, 52)
PBJCNB_08330		Yes	58.9 kDa	-	Transposase, Solemya velum gill symbiont (100, 53)
PBJCNB_08410	0.08	No	42.2 kDa	CBU_0513, CinF	CBU_0513 family Dot/Icm type IV effector Coxiella burnetii (99, 84)
PBJCNB_08460	0.63	Yes	31.6 kDa	-	DUF3050 domain-containing protein Legionellales bacterium (90, 65)
PBJCNB_08495		Yes	33.7 kDa	-	N-acetylmuramoyl-L-alanine amidase Coxiella burnetii (83, 63)
PBJCNB_08535	0.7	Yes	38.4 kDa	-	No significant similarity found
PBJCNB_08550	0.81	Yes	22.6 kDa	-	No significant similarity found
PBJCNB_08570		Yes	31.8 kDa	-	Transposase, Solemya velum gill symbiont (100, 54)
PBJCNB_08585		Yes	57.1 kDa	-	TreA, alpha,alpha-trehalase Coxiella burnetii (96, 58)
PBJCNB_08705		Yes	49.2 kDa	-	Transposase, Solemya velum gill symbiont (98, 53)
PBJCNB_08715		Yes	54.0 kDa	-	Exodeoxyribonuclease I Coxiella-like endoymbiont (98, 61)
PBJCNB_08725	0.94	Yes	12.9 kDa	-	No significant similarity found
PBJCNB_08800	0.93	Yes	19.3 kDa	-	TrlF family AAA family ATPase Methylovulum psychortolerans (94, 34)
PBJCNB_08825		Yes	50.1 kDa	-	Transposase, Solemya velum gill symbiont (99, 52)
PBJCNB_08855		Yes	58.8 kDa	-	Transposase, Solemya velum gill symbiont (100, 53)
PBJCNB_08935		Yes	37.5 kDa	-	Diphosphomevalonate decarboxylase Coxiella burnetii (97, 63)
PBJCNB_09120	0.07	No	15.6 kDa	CBU1425, MceC	CBU_1425 Dot/Icm type IV secretion system effector Coxiella burnetii (100, 69)
PBJCNB_09145	0.7	No	29.7 kDa	-	Hypothetical protein Emcibacter sp. (95, 49)
PBJCNB_09170	0.09	No	17.8 kDa	-	RimP, ribosome maturation factor Coxiella burnetii (95, 58)
PBJCNB_09275		Yes	58.8 kDa	-	Transposase, Solemya velum gill symbiont (100, 53)
PBJCNB_09310		Yes	64.5 kDa	-	Hypothetical protein Gammaproteobacteria bacterium (63, 41)
PBJCNB_09335	0.8	Yes	26.5 kDa	-	Hypothetical protein Gammaproteobacteria bacterium (98, 32)
PBJCNB_09360	0.62	No	25.0 kDa	-	Outer membrane protein Candidatus Coxiella mudrowiae (100, 50)
PBJCNB_09370	0.71	Yes	25.3 kDa	-	No significant similarity found
PBJCNB_09375		Yes	58.8 kDa	-	Transposase, Solemya velum gill symbiont (100, 53)
PBJCNB_09430	0.02	No	7.4 kDa	CBU0469	Hypothetical protein Coxiella sp. (100, 41)
PBJCNB_09495	0.89	No	15.6 kDa	-	H-NS nucleoid-structuring protein Coxiella endosymbiont of Ornithodoros maritimus (85, 52)
PBJCNB_09515		Yes	58.7 kDa	-	Transposase, Solemya velum gill symbiont (100, 52)
PBJCNB_09565		Yes	58.7 kDa	-	Transposase, Solemya velum gill symbiont (100, 52)
PBJCNB_09570		Yes	54.2 kDa	-	IPT/TIG domain-containing protein Pseudomonadota bacterium (96, 40)
PBJCNB_09605		Yes	37.5 kDa	-	Peptide chain release factor 2 Coxiella endosymbiont of Ornithodoros maritimus (99, 78)
PBJCNB_09610		Yes	58.7 kDa	-	Transposase, Solemya velum gill symbiont (100, 52)
PBJCNB_09770		Yes	37.5 kDa	-	IS5 family transposase Gammaproteobacteria bacterium (100, 64)
PBJCNB_09795		Yes	39.9 kDa	-	Rpn family recombination-promoting nuclease Pseudomonadota bacterium (96, 39)
PBJCNB_09805		Yes	37.5 kDa	-	IS5 family transposase Gammaproteobacteria bacterium (100, 64)
PBJCNB_09845		Yes	58.7 kDa	-	Transposase, Solemya velum gill symbiont (100, 52)
PBJCNB_09850	0.87	No	11.5 kDa	-	No significant similarity found
PBJCNB_09855		Yes	58.7 kDa	-	Transposase, Solemya velum gill symbiont (100, 52)
PBJCNB_09935		Yes	59.9 kDa	-	Transposase, Solemya velum gill symbiont (98, 52)
PBJCNB_09955	0.97	Yes	43.1 kDa	-	No significant similarity found
PBJCNB_10010	0.7	Yes	13.7 kDa	-	Hypothetical protein uncultured Sulfitobacter sp. (68, 27)
PBJCNB_10075	0.83	No	23.6 kDa	-	Carboxypeptidase M32 Gammaproteobacteria bacterium (99, 63)
PBJCNB_10110		Yes	32.6 kDa	-	IS6 family transposase Coxiella sp (88, 71)
PBJCNB_10175		Yes	21.8 kDa	-	IS1 family transposase Legionellaceae bacterium (68, 77)
PBJCNB_10200		Yes	106.8 kDa	-	Ribonucleoside-diphosphate reductase subunit alpha Coxiella endosymbiont of Ornithodoros amblus (98, 80)
PBJCNB_10235	0.09	No	26.3 kDa	CBU_1566	Dot/Icm type IV secretion system effector transcriptional regulator Coxiella burnetii (99, 79)
PBJCNB_10285		Yes	41.5 kDa	-	ZapE cell division protein Coxiella burnetii (98, 65)
PBJCNB_10315	0.31	No	16.9 kDa	CBU_1594, MceD	CBU_1594 family Dot/Icm type IV secretion system effector Coxiella burnetii (97, 71)
PBJCNB_10325		Yes	81.7 kDa	-	RpoD RNA polymerase sigma factor Coxiella burnetii (90, 75)
PBJCNB_10330		Yes	22.2 kDa	-	No significant similarity found
PBJCNB_10375		Yes	37.5 kDa	-	IS5 family transposase Gammaproteobacteria bacterium (100, 64)
PBJCNB_10420		Yes	37.5 kDa	-	IS5 family transposase Gammaproteobacteria bacterium (100, 64)
PBJCNB_10425		Yes	32.8 kDa	-	Helix-turn-helix transcriptional regulator Legionella steigerwaltii (92, 33)
PBJCNB_10475		Yes	49.2 kDa	-	ATP-grasp domain-containing protein Methanotrichaceae archaeon (88, 26)
PBJCNB_10485	0.73	No	9.5 kDa	-	No significant similarity found
PBJCNB_10490		Yes	25.6 kDa	-	No significant similarity found
PBJCNB_10495		Yes	22.0 kDa	-	No significant similarity found
PBJCNB_10565		Yes	37.5 kDa	-	IS5 family transposase Gammaproteobacteria bacterium (100, 64)
PBJCNB_10585		Yes	37.5 kDa	-	IS5 family transposase Gammaproteobacteria bacterium (100, 64)
PBJCNB_10680		Yes	37.5 kDa	-	IS5 family transposase Gammaproteobacteria bacterium (100, 64)
PBJCNB_10690		Yes	37.5 kDa	-	IS5 family transposase Gammaproteobacteria bacterium (100, 64)
PBJCNB_10710		Yes	37.5 kDa	-	IS5 family transposase Gammaproteobacteria bacterium (100, 64)
PBJCNB_10760		Yes	23.3 kDa	-	Chorismate mutase Burkholderiales bacterium (97, 46)
PBJCNB_10830		Yes	37.5 kDa	-	IS5 family transposase Gammaproteobacteria bacterium (100, 64)
PBJCNB_10840		Yes	37.5 kDa	-	IS5 family transposase Gammaproteobacteria bacterium (100, 64)
PBJCNB_10900		Yes	35.1 kDa	-	DUF1460 domain-containing protein Coxiellaceae bacterium (96, 48)
PBJCNB_10925	0.52	No	29.3 kDa	-	DUF4396 domain-containing protein Mariniblastus sp. (99, 56)
PBJCNB_10935	0.94	No	42.9 kDa	-	S1C family serine protease Coxiella burnetii (99, 59)
PBJCNB_10940	0.08	No	27.4 kDa	CBU_0175, CoxK1	Dot/Icm T4SS effector protein kinase Coxiella burnetii (100, 82)
PBJCNB_10955		Yes	53.6 kDa	-	FAD-binding oxidoreductase Pseudomonadota bacterium (97, 55)
PBJCNB_10980		Yes	28.4 kDa	-	Hypothetical protein Gammaproteobacteria bacterium (92, 32)
PBJCNB_10995		Yes	58.7 kDa	-	Transposase, Solemya velum gill symbiont (100, 52)
PBJCNB_11130	0.99	Yes	12.8kDa	-	No significant similarity found
PBJCNB_11220	0.56	No	14.4 kDa	-	No significant similarity found
PBJCNB_11280		Yes	29.5 kDa	-	No significant similarity found
PBJCNB_11300		Yes	45.4 kDa	-	ATP-binding protein Gammaproteobacteria bacterium (100, 68)
PBJCNB_11340		Yes	25.3 kDa	-	Hypothetical protein Gammaproteobacteria bacterium (91, 73)
PBJCNB_11385		Yes	22.6 kDa	-	No significant similarity found
PBJCNB_11440		Yes	21.3 kDa	-	Hypothetical protein Coxiella sp. (100, 65)
PBJCNB_11455		Yes	44.7 kDa	-	Hypothetical protein Coxiellaceae bacterium (100, 43)
PBJCNB_11460		Yes	37.2 kDa	-	Hypothetical protein Coxiellaceae bacterium (67, 36)
PBJCNB_11470	0.84	No	34.6 kDa	-	ABC transporter ATP-binding protein Coxiella burnetii (99, 75)
PBJCNB_11530		Yes	44.8 kDa	-	L,D-transpeptidase family protein Gammaproteobacteria bacterium (94, 55)
PBJCNB_11550		Yes	32.8 kDa	-	DUF481 domain-containing protein Coxiellaceae bacterium (84, 43)
PBJCNB_11580		Yes	100.8 kDa	-	LptD LPS-assembly protein Coxiella burnetii (94, 56)
PBJCNB_11665		Yes	131.7 kDa	-	Hypothetical protein Pseudomonadota bacterium (98, 56)
PBJCNB_11735	0.96	Yes	25.8 kDa	-	No significant similarity found
PBJCNB_11765	0.96	Yes	33.0 kDa	-	Hypothetical protein Piscirickettsiaceae bacterium (20, 42)
PBJCNB_11770	0.82	No	13.6 kDa	-	No significant similarity found
PBJCNB_11780		Yes	58.7 kDa	-	Transposase, Solemya velum gill symbiont (100, 52)
PBJCNB_11790	0.76	Yes	34.5 kDa	-	Hypothetical protein Gammaproteobacteria bacterium (80, 32)
PBJCNB_11885		Yes	87.8 kDa	-	5-methyltetrahydropteroyltriglutamate--homocysteine S-methyltransferase Coxiella sp. (99, 66)
PBJCNB_11940	0.03	No	11.9 kDa	CBU_2076	CBU_2076 family Dot/Icm type IV secretion system effector Coxiella burnetii (98, 69)
PBJCNB_12005	0.99	No	23.0 kDa	-	DEAD/DEAH box helicase family protein Candidatus Berkiella aquae (51, 35)
PBJCNB_12010		Yes	66.6 kDa	-	Hypothetical protein Candidatus Saccharimonadales bacterium (35, 27)
PBJCNB_12025	0.57	No	14.5 kDa	-	No significant similarity found
PBJCNB_12085		Yes	37.5 kDa	-	IS5 family transposase Gammaproteobacteria bacterium (100, 64)
PBJCNB_12095		Yes	30.5 kDa	-	Hypothetical protein Coxiellaceae bacterium (86, 21)
PBJCNB_12140		Yes	56.0 kDa	-	Tn3 family transposase Methylococcales bacterium (97, 78)
PBJCNB_12165	0.59	Yes	175.3 kDa	-	Ankyrin repeat domain-containing protein Legionella jamestowniensis (68, 40)
PBJCNB_12185	0.9	Yes	34.5 kDa	-	CCAAT/enhancer-binding protein gamma-like Lethenteron reissneri (25, 47)
PBJCNB_12220	0.88	Yes	119.7 kDa	-	Hypothetical protein Piscrickettsia salmonis (54, 33)
PBJCNB_12225		Yes	22.6 kDa	-	No significant similarity found
PBJCNB_12240	0.51	No	38.0 kDa	-	ParB/RepB/Spo0J family partitioning protein Gammaproteobacteria bacterium (86, 50)
PBJCNB_12245		Yes	50.6 kDa	-	HTH domain-containing protein Gammaproteobacteria bacterium (93, 29)
PBJCNB_12250		Yes	37.5 kDa	-	IS5 family transposase Gammaproteobacteria bacterium (100, 64)
PBJCNB_12260		Yes	37.5 kDa	-	IS5 family transposase Gammaproteobacteria bacterium (100, 64)
PBJCNB_12285		Yes	37.5 kDa	-	IS5 family transposase Gammaproteobacteria bacterium (100, 64)
PBJCNB_12290	0.76	Yes	35.5 kDa	-	No significant similarity found
PBJCNB_12305	0.91	Yes	21.5 kDa	-	No significant similarity found
PBJCNB_12320		Yes	40.8 kDa	-	Transposase, Solemya velum gill symbiont (90, 52)
PBJCNB_12330		Yes	45.1 kDa	-	Replication initiation protein Candidatus Rickettsiella isopodorum (98, 58)
PBJCNB_12345		Yes	33.6 kDa	-	IS5 family transposase Gammaproteobacteria bacterium (91, 64)
PBJCNB_12355		Yes	22.8 kDa	-	No significant similarity found
PBJCNB_12365		Yes	138.6 kDa	-	Hypothetical protein Piscirickettsia salmonis (60, 31)
PBJCNB_12370		Yes	37.5 kDa	-	IS5 family transposase Gammaproteobacteria bacterium (100, 64)
PBJCNB_12380		Yes	41.5 kDa	-	IS6 family transposase Coxiella sp (72, 69)
PBJCNB_12385		Yes	16.5 kDa	-	No significant similarity found
PBJCNB_12395		Yes	60.8 kDa	-	Hypothetical protein Syntophales bacterium (69, 33)
PBJCNB_12460		Yes	28.8 kDa	-	IS5 family transposase Gammaproteobacteria bacterium (98, 65)
PBJCNB_12480	0.53	No	13.0 kDa	-	Hypothetical protein Legionellales bacterium (100, 71)
PBJCNB_12485	0.67	Yes	37.2 kDa	-	Hypothetical protein Legionellales bacterium (99, 64)
